# Regulation of the one carbon folate cycle as a shared metabolic signature of longevity

**DOI:** 10.1101/2020.07.07.191544

**Authors:** Andrea Annibal, Rebecca George Tharyan, Maribel Fides Schonewolff, Hannah Tam, Christian Latza, Markus Max Karl Auler, Adam Antebi

**Affiliations:** Max Planck Institute for Biology of Ageing, Joseph Stelzmann Str. 9b, 50931, Cologne, Germany; Cologne Excellence Cluster on Cellular Stress Responses in Aging-Associated Diseases (CECAD), University of Cologne, 50931, Cologne, Germany

## Abstract

The metabolome represents a complex network of biological events that reflects the physiologic state of the organism in heath and disease. Additionally, specific metabolites and metabolic signaling pathways have been shown to modulate animal ageing, but whether there are convergent mechanisms uniting these processes remains elusive. Here, we used high resolution mass spectrometry to obtain the metabolomic profiles of canonical longevity pathways in *C. elegans* and identify metabolites regulating life span. By leveraging the metabolomic profiles across pathways, we found that one carbon metabolism and the folate cycle were pervasively regulated in common. We observed similar changes in long lived mouse models of reduced insulin/IGF signaling. Genetic manipulation of pathway enzymes and supplementation with one carbon metabolites reveal that regulation of the folate cycle represents a shared causal mechanism of longevity and proteoprotection.
