## Supplementary Table 2 for "Regulation of the one carbon folate cycle as a shared metabolic signature of longevity": Supplementary Table 2.xlsx

### Sheet: dhfr-1 metabolomics.treated
Compounds/relative peak area	luci-1	luci-2	luci-3	luci-4	luci-5M-1	luci-5M-2	luci-5M-3	luci-5M-4	dhfr1_1	dhfr1_2	dhfr1_3	dhfr1_4	dhfr1_5M_1	dhfr1_5M_2	dhfr1_5M_3	dhfr1_5M_4	luci	luci5	dhfr1	dhfr15	FC(luci5/luci)	FC(dhfr1/luci)	FC(dhfr15/dhfr1)	p(luci5/luci)	p(dhfr15/dhfr1)	fdr(luci5/luci)	fdr(dhfr15/dhfr1)
Phosphoenolpyruvic acid	0.0626017	0.0601241	0.0647411	0.0901454	0.0416939	0.0416728	0.0289049	0.0438484	0.101551	0.128455	0.0829661	0.08402	0.0122412	0.0289434	0.0195985	0.0178715	0.069403	0.03903	0.0992479	0.0196637	1.7782	0.69929	5.04728	0.0572574	0.000386468	0.257713	0.033159
Homocysteine	0.0169728	0.0159176	0.00774019	0.00540152	0.00406091	0.00647102	0.00491646	0.00215651	0.0269068	0.0269351	0.0198037	0.0246652	0.00449246	0.00959494	0.00767336	0.00525047	0.011508	0.00440123	0.0245777	0.00675281	2.61473	0.46823	3.63963	0.00795837	0.000125263	0.106692	0.0179126
S-adenosylmethionine	0.417777	0.54641	0.558131	0.462698	0.486074	1.05103	1.11738	0.876862	0.144035	0.13948	0.0618572	0.0544865	0.421234	0.506274	0.619268	0.463866	0.496254	0.882837	0.0999647	0.502661	0.562113	4.96429	0.198871	7.51591e-05	0.000174465	0.0161216	0.0187113
alpha-ketoglutarate	0.0155078	0.0257102	0.019882	0.0133957	0.00709758	0.00637643	0.00544456	0.00235193	0.0421701	0.0239498	0.0334431	0.0207362	0.0101074	0.00184917	0.00278444	0.00241347	0.0186239	0.00531763	0.0300748	0.00428863	3.5023	0.619253	7.01268	0.0851942	0.00262352	0.34082	0.0630284
Spermine	0.000587046	0.000425801	0.000721897	0.000867009	0.000127627	0.000509948	0.000122777	0.000548958	0.000927032	0.00113014	0.00123614	0.00181192	0.000135958	0.000117548	0.000350495	0.000339887	0.000650438	0.000327327	0.00127631	0.000235972	1.98712	0.509625	5.40872	0.0254496	0.00200932	0.170664	0.0630284
Methionine sulfoxide	0.23699	0.200048	0.288947	0.217307	0.383053	0.401923	0.46536	0.351364	0.0588694	0.0661121	0.215864	0.124661	0.292131	0.410193	0.302466	0.186165	0.235823	0.400425	0.116377	0.297739	0.588933	2.02638	0.390869	0.0270516	0.0209907	0.170664	0.160804
UDP	0.00119728	0.00137557	0.00210505	0.00348547	0.00280733	0.00303136	0.00361297	0.0018295	0.00696365	0.0051294	0.00567764	0.00602381	0.000197535	0.000436898	0.00347657	0.00277605	0.00204084	0.00282029	0.00594862	0.00172176	0.723629	0.343078	3.45496	0.000932773	0.00352956	0.040016	0.0634723
Gamma glutamyl cysteine	0.0853556	0.151828	0.0861022	0.0801494	0.275045	0.161549	0.259075	0.144676	0.030613	0.0263892	0.0761667	0.0214673	0.122897	0.149439	0.102123	0.0690917	0.100859	0.210086	0.0386591	0.110888	0.480082	2.60893	0.348633	0.0262378	0.0142518	0.170664	0.124776
Cystathionine	0.0056393	0.00696712	0.00758017	0.0028848	0.0167474	0.00917662	0.018094	0.0121306	0.00358375	0.00332225	0.00304223	0.00207496	0.0111516	0.0071099	0.00683731	0.0029394	0.00576785	0.0140372	0.0030058	0.00700956	0.410898	1.91891	0.428814	0.0449516	0.05767	0.219702	0.257713
Uracil	0.800216	1.26971	1.07977	0.922476	1.39436	1.46934	0.925385	0.853446	0.564546	0.49087	0.24208	0.218877	1.0242	0.647931	0.738125	0.608847	1.01804	1.16063	0.379093	0.754777	0.877146	2.68547	0.502258	0.00308531	0.0261919	0.0630284	0.170664
Decenoylcarnitine	0.010757	0.00904253	0.00926657	0.00872675	0.0133913	0.0174484	0.011123	0.00944675	0.00723111	0.00426912	0.00458819	0.00562825	0.01117	0.00975349	0.0111132	0.00812911	0.00944822	0.0128524	0.00542917	0.0100414	0.735134	1.74027	0.540676	0.00246602	0.0032881	0.0630284	0.0634723
Carnitine	0.85529	0.932703	0.889557	1.23879	1.10894	1.47625	1.65695	1.37715	0.546497	0.707901	0.445005	0.687746	1.00194	1.67587	0.884538	1.28128	0.979086	1.40482	0.596787	1.21091	0.696945	1.64059	0.492843	0.0120649	0.0165644	0.120368	0.136602
Dihydroxyacetone phosphate	0.0152806	0.0145498	0.0238823	0.005112	0.00576922	0.00831351	0.00641485	0.0198483	0.02734	0.0211251	0.0332233	0.0350991	0.0113004	0.00828204	0.0143769	0.00638829	0.0147062	0.0100865	0.0291969	0.0100869	1.45801	0.50369	2.89453	0.0267561	0.00184338	0.170664	0.0630284
NMN	0.0046516	0.0129971	0.00751442	0.00618403	0.0153852	0.00576176	0.00569383	0.0107948	0.0198071	0.0238184	0.011792	0.0218158	0.00496844	0.00603284	0.0106281	0.00645247	0.00783678	0.00940891	0.0193083	0.00702045	0.83291	0.405876	2.75029	0.011596	0.00558066	0.120368	0.0953349
Saccharopine	0.0292894	0.0362917	0.0362417	0.0252422	0.0433949	0.0458867	0.0421198	0.0321732	0.0298445	0.0295153	0.0163201	0.0182818	0.0265329	0.0300514	0.0186988	0.0206138	0.0317663	0.0408937	0.0234904	0.0239742	0.776802	1.35231	0.97982	0.116386	0.917003	0.437981	0.999221
Heptanoylcarnitine	0.0112362	0.00804971	0.00956902	0.00993501	0.0182533	0.015326	0.00813212	0.0154675	0.0046949	0.00448816	0.00495223	0.00834555	0.013975	0.0114938	0.0100085	0.00904468	0.00969749	0.0142947	0.00562021	0.0111305	0.678396	1.72547	0.504938	0.011009	0.00790113	0.120368	0.106692
Fumarate/Malate	0.0022677	0.00154395	0.00222041	0.0016309	0.00146532	0.00174722	0.00155259	0.00285193	0.00110613	0.000747968	0.000420395	0.000506604	0.0015124	0.00171327	0.00167878	0.00110142	0.00191574	0.00190426	0.000695275	0.00150147	1.00603	2.75537	0.463063	0.00248509	0.00821027	0.0630284	0.106733
4 Indolecarbaldehydee	0.649276	0.437075	0.300512	0.153028	1.01203	0.635584	0.481342	0.0538689	1.47538	0.431988	0.172999	0.0641963	1.05837	0.363179	0.262076	0.124362	0.384973	0.545707	0.53614	0.451996	0.705458	0.718046	1.18616	0.671523	0.833685	0.999221	0.999221
5 Methyltetrahydrofolate	0.0231812	0.0752623	0.0600104	0.0601733	0.122609	0.0646657	0.104421	0.0536231	0.0140849	0.0396924	0.015112	0.0117842	0.094151	0.0612242	0.0626252	0.0590919	0.0546568	0.0863297	0.0201684	0.0692731	0.633117	2.71002	0.291144	0.0365749	0.0035509	0.198615	0.0634723
6 Methylquinoline	0.328003	0.23881	0.14761	0.0712855	0.510015	0.320748	0.254983	0.0246487	0.60096	0.216372	0.0849752	0.0281951	0.575021	0.177825	0.0947784	0.0675769	0.196427	0.277599	0.232626	0.2288	0.707593	0.844391	1.01672	0.80521	0.983234	0.999221	0.999221
Acetylarginine	0.0694317	0.140441	0.0304474	0.162711	0.128735	0.138703	0.0864331	0.0483374	0.116003	0.173761	0.0363512	0.0693671	0.120169	0.181027	0.0345837	0.134528	0.100758	0.100552	0.0988705	0.117577	1.00205	1.01909	0.840901	0.966288	0.676719	0.999221	0.999221
Acetylcarnitine	0.269582	0.20258	0.325286	0.40965	0.256775	0.612126	0.623356	0.453099	0.0307267	0.0689246	0.11793	0.202804	0.449966	0.202762	0.562506	0.289767	0.301775	0.486339	0.105096	0.37625	0.620503	2.87141	0.279326	0.0140915	0.0222377	0.124776	0.167368
Acetylornithine	0.21537	0.282605	0.0788702	0.109125	0.269213	0.269558	0.311522	0.0313651	0.441669	0.267338	0.0952213	0.0510204	0.261753	0.236816	0.0788326	0.109664	0.171492	0.220414	0.213812	0.171766	0.778045	0.80207	1.24479	0.689412	0.688999	0.999221	0.999221
Acetylserine	7.15499	9.737	6.39072	5.36969	5.73084	9.72359	6.98457	4.33619	11.7198	8.69835	3.05873	3.03633	9.60299	9.91719	4.82528	4.26952	7.1631	6.6938	6.6283	7.15374	1.07011	1.08069	0.926549	0.827558	0.848447	0.999221	0.999221
Acetylspermidine	0.277029	0.122563	0.536476	0.169996	0.399851	0.228073	0.275289	0.120371	0.469697	0.193328	0.361029	0.129208	0.388001	0.17314	0.536666	0.151332	0.276516	0.255896	0.288315	0.312285	1.08058	0.959074	0.923244	0.925378	0.848737	0.999221	0.999221
Adenine	1.36233	0.921258	0.608015	1.03181	1.75713	0.794669	1.05878	0.404406	1.50326	0.996836	0.52307	0.49407	1.60402	0.740917	0.744982	0.849204	0.980854	1.00375	0.879309	0.984781	0.977193	1.11548	0.892898	0.733083	0.749807	0.999221	0.999221
Adenosine	0.0174698	0.150875	0.0728399	0.0315643	0.815086	0.0185341	0.0556321	0.00565373	0.0105224	0.0235404	0.112129	0.0111684	0.0613279	0.0518194	0.0160024	0.126678	0.0681871	0.223726	0.0393401	0.0639568	0.304779	1.73327	0.615104	0.483869	0.491584	0.999221	0.999221
Adenylsuccinic acid	0.160233	0.308255	0.0969838	0.221007	0.36397	0.177344	0.192256	0.138616	0.374448	0.15873	0.0511584	0.140449	0.287615	0.221814	0.0687889	0.214556	0.196619	0.218047	0.181196	0.198193	0.901731	1.08512	0.914242	0.857046	0.843882	0.999221	0.999221
ADP	0.106017	0.0784338	0.02326	0.0670417	0.116426	0.0600193	0.0671995	0.0487689	0.0946169	0.0818316	0.0389173	0.0504538	0.0985527	0.0331475	0.0659897	0.0649576	0.0686882	0.0731034	0.0664549	0.0656619	0.939604	1.03361	1.01208	0.92102	0.967501	0.999221	0.999221
Aminoadipic acid	9.7714	6.34964	4.62745	0.546026	16.2861	6.78868	13.9042	0.638075	13.4365	3.55147	4.00952	0.283075	13.3682	1.78696	3.73566	1.15274	5.32363	9.40427	5.32015	5.01089	0.566086	1.00065	1.06172	0.999221	0.941017	0.999221	0.999221
Aminodecanoic acid	0.0300215	0.00748572	0.00918625	0.00836298	0.0275982	0.00832086	0.00811445	0.00518177	0.00938696	0.00995825	0.00945807	0.00540936	0.011805	0.00754197	0.00900559	0.0126217	0.0137641	0.0123038	0.00855316	0.0102436	1.11869	1.60924	0.83498	0.382564	0.328324	0.999221	0.971386
Aminodeoxyphosphonogluconpyranose	0.0674973	0.0175005	0.00479335	0.000715416	0.0267173	0.0106794	0.0204604	0.00116185	0.069933	0.0068619	0.00492238	0.000519489	0.0407307	0.00103606	0.00392286	0.00124683	0.0226266	0.0147548	0.0205592	0.0117341	1.53352	1.10056	1.75209	0.929976	0.661041	0.999221	0.999221
Aminooxonoate	0.475326	0.874826	1.21823	0.664178	0.656775	0.520132	0.170558	0.406919	0.373307	0.944397	1.20901	0.178698	0.660656	0.941114	0.211801	0.425827	0.808139	0.438596	0.676353	0.55985	1.84256	1.19485	1.2081	0.663947	0.699052	0.999221	0.999221
AMP	7.46208	8.5034	4.95378	6.67908	6.60919	9.05388	8.97646	7.72335	11.9603	22.625	11.1554	11.1172	11.0754	7.50612	5.38506	6.12155	6.89958	8.09072	14.2145	7.52203	0.852778	0.485392	1.88971	0.0455792	0.0728573	0.219702	0.304132
Anthranilic acid	4.92216	4.50302	2.23261	1.70067	7.29607	6.1645	4.2881	1.86641	7.20206	5.46929	1.70717	2.26833	6.22516	4.38447	3.51268	2.46487	3.33962	4.90377	4.16171	4.14679	0.68103	0.802462	1.0036	0.611874	0.992546	0.999221	0.999221
Arginine	5.47547	10.0491	4.70971	3.43554	9.97121	8.19714	6.91602	2.74355	9.54815	7.73148	2.52551	2.56007	9.34855	7.35845	3.59569	3.15098	5.91745	6.95698	5.5913	5.86342	0.850578	1.05833	0.953591	0.892069	0.911218	0.999221	0.999221
Arginyl-Glutamine	34.2929	0.275249	0.0664987	0.113169	0.0965855	0.248613	0.128455	0.0910615	0.421644	0.340027	0.0582202	0.10032	0.267678	0.0696672	0.0519578	0.0929385	8.68696	0.141179	0.230053	0.12056	61.5316	37.7607	1.90819	0.360067	0.324355	0.999221	0.968805
Aspartic acid	0.0080233	0.0726139	0.0367218	0.00950942	0.0122548	0.0407105	0.0248421	0.0597007	0.0220118	0.0882273	0.0359368	0.0389748	0.0107505	0.0335521	0.0208368	0.0265658	0.0317171	0.034377	0.0462877	0.0229263	0.922624	0.685217	2.01897	0.512546	0.176227	0.999221	0.590637
Betaine	34.4088	33.2817	9.43247	5.53448	67.5107	32.3693	26.2022	1.2367	62.2082	20.9021	8.15326	1.95049	56.4814	14.7428	6.78544	5.35464	20.6644	31.8297	23.3035	20.8411	0.649216	0.88675	1.11815	0.870949	0.896473	0.999221	0.999221
Biotin	9.97772e-05	0.0651151	0.0104453	8.95926e-05	0.0283754	3.3455e-05	0.0324197	0.0179666	0.0269143	0.00739973	0.0121994	0.000453615	0.0321868	3.8108e-05	7.20159e-05	0.00100125	0.0189375	0.0196988	0.0117418	0.00832454	0.96135	1.61283	1.4105	0.679123	0.737485	0.999221	0.999221
cAMP	0.134782	0.234826	0.158072	0.216676	0.126081	0.174628	0.202093	0.00133089	0.0357569	0.0916713	0.0532042	0.0365659	0.191795	0.0437115	0.135014	0.155098	0.186089	0.126033	0.0542995	0.131405	1.47651	3.42708	0.413224	0.00279165	0.0645464	0.0630284	0.279701
Carnosine	0.014341	0.0556566	0.0425835	0.00186219	0.0446059	0.0502619	0.0536828	0.00398248	0.0391845	0.0290679	0.0173018	0.00125847	0.0400654	0.0193509	0.0230679	0.00405033	0.0286108	0.0381333	0.0217032	0.0216336	0.750285	1.31828	1.00321	0.658026	0.995163	0.999221	0.999221
cCMP	0.00538347	0.00437277	0.00405836	0.0020537	0.00343342	0.00635484	0.00715731	0.00181054	0.0212931	0.00322395	0.00379199	0.00119225	0.0104686	0.00116751	0.00369558	0.00366656	0.00396707	0.00468903	0.00737533	0.00474957	0.846033	0.537884	1.55284	0.497798	0.623816	0.999221	0.999221
CDP ethanolamine	0.0281179	0.0286018	0.0308931	0.0216868	0.0386991	0.032082	0.0483654	0.0205359	0.0550517	0.0289575	0.0240493	0.0157571	0.0448328	0.0275494	0.0324079	0.0208268	0.0273249	0.0349206	0.0309539	0.0314042	0.782486	0.882762	0.98566	0.691387	0.965123	0.999221	0.999221
cGMP	0.00347125	0.0574975	0.0198932	0.154726	0.0227528	0.0403957	0.105406	0.00911815	0.164445	0.0359987	0.0173761	0.00743321	0.156407	0.0296762	0.0489338	0.0274861	0.0588969	0.0444182	0.0563132	0.0656258	1.32596	1.04588	0.858095	0.960325	0.851584	0.999221	0.999221
Choline	16.7898	30.6141	9.45856	12.6938	27.8692	26.9603	20.1351	5.39514	26.4677	26.2492	8.76447	6.81958	23.1837	22.8771	8.51561	13.4118	17.3891	20.0899	17.0752	16.9971	0.865561	1.01838	1.0046	0.966231	0.99077	0.999221	0.999221
Citrulline	0.0273705	0.0420006	0.0117248	0.0153624	0.0350516	0.0156748	0.0178327	0.00477023	0.0452216	0.00830551	0.00775527	0.003737	0.0340331	0.0208926	0.016342	0.0131761	0.0241146	0.0183323	0.0162548	0.0211109	1.31541	1.48353	0.769973	0.532591	0.667022	0.999221	0.999221
CMP	0.428099	0.387461	0.275896	0.394309	0.414121	0.435567	0.460096	0.245589	0.527867	0.40499	0.240639	0.202537	0.399864	0.349252	0.298716	0.334629	0.371441	0.388843	0.344008	0.345615	0.955248	1.07975	0.99535	0.750312	0.984282	0.999221	0.999221
CMP hydrate	0.41376	0.387461	0.241444	0.344451	0.396985	0.386237	0.40715	0.218811	0.401228	0.40499	0.240639	0.181906	0.399864	0.32391	0.246407	0.308562	0.346779	0.352296	0.30719	0.319686	0.98434	1.12887	0.960914	0.582592	0.853576	0.999221	0.999221
CoenzymeA	0.00292202	0.00232834	0.000137006	5.93055e-06	0.000837635	0.00141088	0.00123843	5.22439e-06	0.00416677	0.000779177	0.000269758	5.97272e-06	0.00216967	7.83431e-05	2.23572e-05	2.13756e-05	0.00134832	0.000873042	0.00130542	0.000572935	1.5444	1.03287	2.27848	0.973141	0.531687	0.999221	0.999221
CystinylGlycine	0.0113986	0.415876	0.130845	0.0729091	0.0129066	0.418789	0.319389	0.0601713	0.0368937	0.493742	0.157619	0.0581924	0.0458805	0.272507	0.0970609	0.0995961	0.157757	0.202814	0.186612	0.128761	0.777841	0.845376	1.44929	0.84181	0.637761	0.999221	0.999221
Cythidine diphosphocholine	0.0541847	0.0726195	0.0409989	0.074251	0.043815	0.0646301	0.0742017	0.0468674	0.097038	0.0697076	0.0395147	0.0441852	0.0790072	0.0727623	0.0394101	0.0659884	0.0605135	0.0573786	0.0626114	0.064292	1.05464	0.966494	0.973859	0.896439	0.919067	0.999221	0.999221
Cytidine	0.0683918	0.0493635	0.0169306	0.0320016	0.0759007	0.0619023	0.105033	0.0156628	0.0828095	0.0492925	0.0464928	0.0154327	0.0786842	0.0275453	0.0174697	0.0498129	0.0416719	0.0646248	0.0485069	0.043378	0.644828	0.859092	1.11824	0.712503	0.799664	0.999221	0.999221
Cytosine	0.102031	0.0842977	0.0545145	0.0771027	0.103285	0.0952022	0.138087	0.050411	0.120429	0.089928	0.0714828	0.038631	0.105403	0.0704597	0.0576578	0.0969409	0.0794865	0.0967463	0.0801178	0.0826152	0.821598	0.992121	0.96977	0.97553	0.906729	0.999221	0.999221
Deoxyadenosine	0.000517896	0.012397	0.00301496	0.000182199	0.000812848	0.00492922	0.0109482	0.000293847	0.000853078	0.00052196	0.000562866	0.000129559	0.000894982	0.000699788	0.000991104	0.000238529	0.00402802	0.00424603	0.000516866	0.000706101	0.948656	7.79317	0.732	0.266172	0.430122	0.871662	0.999221
Deoxy-D-xylulose-5-phosphate	0.0950723	0.135624	0.00613705	0.0270616	0.0168843	0.087174	0.064098	0.00419072	0.157274	0.0843255	0.0156624	0.00548125	0.0841341	0.0154433	0.00405786	0.0241069	0.0659737	0.0430868	0.0656858	0.0319355	1.53118	1.00438	2.05682	0.995233	0.425364	0.999221	0.999221
Deoxyguanosine	0.0174698	0.150875	0.0411525	0.102197	0.0281722	0.111766	0.113152	0.0442729	0.0105224	0.207425	0.0763351	0.0111684	0.945504	0.0505621	0.186631	0.432768	0.0779235	0.0743408	0.0763627	0.403866	1.04819	1.02044	0.189079	0.978394	0.156908	0.999221	0.551752
D-Erythrose_4-phosphate	0.00374857	0.0029116	0.00763722	0.00138947	0.0044708	0.00445085	0.00404533	0.00152944	0.00853426	0.00211572	0.00171081	0.000417214	0.00691361	0.00317662	0.0036687	0.00064918	0.00392172	0.0036241	0.0031945	0.00360203	1.08212	1.22765	0.886861	0.757715	0.86077	0.999221	0.999221
Diaminopimelic acid	0.392218	1.06194	0.439449	0.231068	0.57664	1.04312	0.938942	0.0902338	0.783792	0.753866	0.321612	0.0910901	0.681345	0.603408	0.250091	0.215331	0.53117	0.662234	0.48759	0.437544	0.802089	1.08938	1.11438	0.866722	0.817128	0.999221	0.999221
Dimethylarginine	0.485468	1.01444	0.477295	0.536765	0.850464	0.544023	0.79868	0.513929	1.70089	2.49009	0.961326	1.26885	0.793263	0.407491	0.103182	0.850809	0.628491	0.676774	1.60529	0.538686	0.928657	0.391513	2.98	0.0335552	0.0294502	0.191936	0.180488
DOPA	0.296578	0.396161	0.1054	0.0728393	0.581534	0.350691	0.345803	0.0218522	0.531622	0.214317	0.0858997	0.0265869	0.651841	0.176281	0.00631554	0.0918314	0.217744	0.32497	0.214607	0.231567	0.670044	1.01462	0.926757	0.982424	0.929218	0.999221	0.999221
Dopaquinone	0.174268	0.066069	0.171663	0.0188933	0.630815	0.178594	0.43806	0.0437784	0.481531	0.0455772	0.175346	0.0167531	0.461211	0.0595576	0.198381	0.0282375	0.107723	0.322812	0.179802	0.186847	0.333703	0.599122	0.962295	0.547846	0.962835	0.999221	0.999221
Erythronic acid	0.043657	0.0445051	0.00326786	0.0118514	0.00633939	0.0488118	0.0261185	0.00306062	0.0674799	0.0456874	0.00392252	0.00398848	0.0331108	0.0120126	0.00305681	0.0138717	0.0258203	0.0210826	0.0302696	0.015513	1.22472	0.853012	1.95125	0.823557	0.419932	0.999221	0.999221
FAD	0.000388456	0.000805747	0.000580844	0.00922933	0.00306186	0.00147175	9.45526e-05	0.00430384	0.00991485	0.00249414	0.000105272	0.00555331	0.00102576	0.00724475	0.000194599	0.00300986	0.00275109	0.002233	0.00451689	0.00286874	1.23202	0.609068	1.57452	0.580669	0.555061	0.999221	0.999221
FMN	0.0690097	0.0463004	0.0140823	0.0758796	0.00016033	0.0944603	0.0502675	0.0360867	0.0383353	0.0793969	0.000282733	0.024236	0.0548182	0.040077	0.0312365	3.96247e-05	0.051318	0.0452437	0.0355627	0.0315428	1.13426	1.44303	1.12744	0.494386	0.849025	0.999221	0.999221
Formylkynurenine	0.00444804	0.00699149	0.0106131	0.0077387	0.0166571	0.0107512	0.0102259	0.0139204	0.00394955	0.00385177	0.00491499	0.00306646	0.0168729	0.00805691	0.00496598	0.00831794	0.00744783	0.0128887	0.00394569	0.00955344	0.57786	1.88759	0.413013	0.0382651	0.07302	0.202664	0.304132
Gamma-aminobutyric acid	0.502415	0.656559	0.191171	0.10809	1.03432	0.610739	0.576153	0.0297138	0.92681	0.412335	0.163508	0.035765	0.924456	0.329189	0.158719	0.120022	0.364559	0.562732	0.384604	0.383096	0.647837	0.94788	1.00394	0.934932	0.99574	0.999221	0.999221
Gamma-glutamyl-L-putrescine	0.0363094	0.102111	0.0808275	0.00600216	0.0877683	0.107836	0.0836744	0.0123074	0.0768139	0.0727495	0.0316923	0.00549956	0.0780033	0.0570279	0.0410806	0.0129555	0.0563126	0.0728965	0.0466888	0.0472668	0.772501	1.20613	0.987771	0.73919	0.979814	0.999221	0.999221
GDP	0.0119688	0.00431814	0.000553211	0.000768806	0.00101194	0.00115869	0.0019853	0.000214518	0.0101063	0.00162591	0.000300839	0.00019599	0.0045193	6.08913e-05	0.000498857	0.00104266	0.00440224	0.00109261	0.00305725	0.00153043	4.0291	1.43993	1.99764	0.719204	0.575687	0.999221	0.999221
Glucosamine-6-phosphate	0.0674973	0.0175005	0.00479335	0.000692437	0.0267173	0.0106794	0.0204604	0.00107865	0.0698031	0.0068619	0.00492238	0.00051489	0.0407307	0.000970775	0.00390771	0.00117194	0.0226209	0.014734	0.0205256	0.0116953	1.53529	1.10208	1.75503	0.928968	0.660521	0.999221	0.999221
Glucose biphosphate	0.0123309	0.00889148	0.0145291	0.0161169	0.00695557	0.00984074	0.0169721	0.00567282	0.00857443	0.00338376	0.00217171	0.00460228	0.0150153	0.0105518	0.0189221	0.00763571	0.0129671	0.0098603	0.00468305	0.0130312	1.31508	2.76895	0.359371	0.00745391	0.0260951	0.106692	0.170664
Glutamic acid	7.15499	9.737	6.39072	5.36969	5.73084	9.72359	6.98457	4.33619	11.7198	8.69835	6.43057	3.03633	9.60299	9.91719	4.82528	4.26952	7.1631	6.6938	7.47126	7.15374	1.07011	0.958754	1.04438	0.885791	0.898016	0.999221	0.999221
Glutamic acid gamma-semialdehyde	0.00831963	0.00290381	0.0053067	0.00238359	0.00627689	0.00244783	0.00190977	0.000837683	0.00238887	0.00321416	0.0011941	0.00182188	0.0124053	0.00393161	0.00610314	0.00244471	0.00472843	0.00286804	0.00215475	0.00622118	1.64866	2.19442	0.346358	0.120319	0.118786	0.44117	0.44117
Glutamine	1.40132	2.87015	1.54082	0.870168	1.68899	3.06274	1.86646	1.05213	2.36632	2.62801	0.753339	0.638615	2.20302	2.68156	1.088	0.773587	1.67062	1.91758	1.59657	1.68654	0.871211	1.04638	0.946654	0.916125	0.900695	0.999221	0.999221
Glycyl-Triptophan	0.065516	0.166879	0.114643	0.0221699	0.147279	0.289021	0.305883	0.00703436	0.152909	0.120914	0.108916	0.0087511	0.177287	0.000408874	0.0897187	0.0393146	0.0923019	0.187305	0.0978725	0.0766823	0.492791	0.943083	1.27634	0.903574	0.682149	0.999221	0.999221
GMP	2.75174	2.02182	2.09136	1.0148	4.823	2.31424	3.20875	0.775429	4.20883	1.71891	1.55345	0.697213	4.12369	1.18865	3.02461	1.0816	1.96993	2.78036	2.0446	2.35464	0.708517	0.96348	0.868329	0.931739	0.779145	0.999221	0.999221
GSH	7.06892	4.59203	4.15313	4.53833	10.7025	5.34173	9.22104	6.17562	4.16326	3.36495	1.72996	1.65933	7.21005	4.41189	5.05403	4.0505	5.0881	7.86021	2.72938	5.18162	0.647324	1.8642	0.526742	0.0411927	0.040209	0.207902	0.207902
GSSG	0.996731	0.412697	0.194566	0.23328	1.4594	0.454646	0.821999	0.160973	0.653043	0.462579	0.200303	0.000307894	0.826349	0.264353	0.357778	0.678097	0.459318	0.724254	0.329058	0.531644	0.634195	1.39586	0.618944	0.59858	0.339439	0.999221	0.997393
Guanine	0.201361	0.143184	0.164702	0.124034	0.326542	0.165918	0.234331	0.0780058	0.301202	0.124368	0.127345	0.0646289	0.304074	0.0915978	0.242743	0.131179	0.15832	0.201199	0.154386	0.192399	0.786884	1.02548	0.802429	0.943926	0.610671	0.999221	0.999221
Guanosine	0.371353	0.228853	0.11078	0.0741884	0.546464	0.227875	0.291731	0.0479792	0.405209	0.131513	0.112737	0.0518533	0.41812	0.0628069	0.0579296	0.104107	0.196294	0.278512	0.175328	0.160741	0.704793	1.11958	1.09075	0.845761	0.904644	0.999221	0.999221
Hexenoylcarnitine	0.00820517	0.0144671	0.00901242	0.00787539	0.0189914	0.0143884	0.0120567	0.008081	0.00543023	0.00297939	0.00433491	0.00853429	0.0146654	0.0092926	0.0119011	0.00713235	0.00989003	0.0133794	0.0053197	0.0107479	0.739199	1.85913	0.494954	0.0571036	0.0357836	0.257713	0.198615
Hexose	0.188552	0.0839645	0.0215998	0.0704868	0.0734977	0.0702146	0.1188	0.023146	0.288707	0.116341	0.0510871	0.0261929	0.173899	0.0362312	0.0335903	0.0613868	0.0911507	0.0714145	0.120582	0.0762769	1.27636	0.755923	1.58084	0.683802	0.537814	0.999221	0.999221
Hexose phosphate	0.194443	0.172125	0.555841	0.0498236	0.452818	0.295822	0.308009	0.0920585	0.432176	0.18142	0.128361	0.0536226	0.617798	0.163967	0.311088	0.0513719	0.243058	0.287177	0.198895	0.286056	0.846372	1.22204	0.6953	0.757153	0.576417	0.999221	0.999221
Histidine	0.702551	1.16798	0.619447	0.220468	1.0168	1.13972	0.82807	0.288718	1.29013	0.829198	0.280871	0.13779	1.18256	0.764445	0.454662	0.287648	0.677613	0.818329	0.634498	0.672327	0.828045	1.06795	0.943734	0.899795	0.912372	0.999221	0.999221
Homocitrulline	0.010457	0.00533916	0.00110846	1.60876e-05	0.00145414	0.00532406	0.0065578	4.63001e-05	0.0346287	0.00422971	0.000215673	1.17635e-05	0.0345475	0.00124082	3.55539e-05	0.0014237	0.00423017	0.00334558	0.00977145	0.0093119	1.26441	0.432911	1.04935	0.546483	0.970327	0.999221	0.999221
Hydroxydeoxyguanosine	2.96412e-05	0.228853	0.110867	0.0754252	0.546464	0.231221	0.291731	0.0479792	2.89172e-05	0.131915	0.112975	0.0518533	0.43557	0.0628069	0.0561334	0.102746	0.103794	0.279349	0.074193	0.164314	0.371556	1.39897	0.451532	0.618181	0.383324	0.999221	0.999221
Hypoxanhtine	1.39788	6.28139	0.911917	2.10999	2.26475	6.47682	2.6107	0.556117	2.92805	5.8056	0.769197	0.698245	2.51435	5.6541	0.606863	1.92487	2.67529	2.9771	2.55027	2.67505	0.898625	1.04902	0.953356	0.944345	0.940725	0.999221	0.999221
IMP	0.0748464	0.0525698	0.0342088	0.056992	0.109116	0.0451038	0.0556496	0.0214267	0.0815091	0.0579457	0.0298117	0.027817	0.0931021	0.0416931	0.0403376	0.0470436	0.0546543	0.0578241	0.0492709	0.0555441	0.945182	1.10926	0.887059	0.736076	0.738441	0.999221	0.999221
Indole	0.384754	0.424693	0.604259	0.504015	0.698822	0.476686	0.466869	0.0427622	0.228905	0.300923	0.133761	0.0574756	0.645644	0.650339	0.652875	0.485268	0.47943	0.421285	0.180266	0.608532	1.13802	2.65957	0.296231	0.0060001	0.000710239	0.0953349	0.040016
Inosine	0.0135599	0.224969	0.0462067	0.0601757	0.0733621	0.190662	0.218143	0.0415427	0.0436089	0.213662	0.0836149	0.066534	0.0397712	0.0465561	0.0126174	0.106629	0.0862278	0.130927	0.101855	0.0513934	0.658593	0.846575	1.98186	0.805585	0.285044	0.999221	0.912565
Inosinic acid	0.0663755	0.354443	0.0379564	0.200127	0.0784898	0.350307	0.12591	0.14845	0.0762971	0.539026	0.0842252	0.185265	0.0877408	0.480921	0.0607252	0.212088	0.164725	0.175789	0.221203	0.210369	0.937062	0.744679	1.0515	0.680799	0.942911	0.999221	0.999221
Isoleucine	76.2416	51.932	31.1547	8.63783	132.259	82.1003	79.49	2.30835	131.531	54.281	25.0741	3.18287	86.156	41.9422	16.6449	9.15646	41.9915	74.0394	53.5172	38.4749	0.567151	0.784636	1.39096	0.727259	0.664344	0.999221	0.999221
Kynurenine	0.627348	0.306435	0.294656	0.0587375	0.48142	0.663905	0.597167	0.0204041	0.0156902	0.141071	0.206222	0.0376208	0.563105	0.217256	0.7262	0.279796	0.321794	0.440724	0.100151	0.446589	0.730149	3.21309	0.224258	0.126575	0.0351168	0.456307	0.198225
Leucine	63.9047	57.2525	20.0679	8.63783	132.259	63.8662	55.8612	2.28295	131.531	36.9051	17.2008	3.30619	99.4096	25.2126	0.0677675	9.15646	37.4657	63.5674	47.2357	33.4616	0.589386	0.793165	1.41164	0.770268	0.720373	0.999221	0.999221
Lysine	1.17134	1.82604	1.37659	0.433547	1.50567	2.02088	1.40779	0.553494	2.1065	2.06127	0.669544	0.287305	1.95387	2.33407	0.838258	0.435981	1.20188	1.37196	1.28116	1.39054	0.876033	0.938121	0.921334	0.890602	0.871953	0.999221	0.999221
Mannose phosphate	0.233662	0.141974	0.0972372	0.092722	0.251804	0.135748	0.123062	0.0646579	0.269703	0.15414	0.0785332	0.111853	0.231247	0.055654	0.104313	0.0921049	0.141399	0.143818	0.153557	0.12083	0.983179	0.920821	1.27086	0.82613	0.583924	0.999221	0.999221
Methionine	1.89242	1.6124	1.52228	0.393643	3.79287	2.20283	2.07532	1.28692	0.478582	0.747166	0.640047	0.143202	2.06047	1.17891	2.01949	1.11536	1.35519	2.33948	0.502249	1.59356	0.579267	2.69824	0.315175	0.0532998	0.00934908	0.25127	0.117963
Methyladenosine	8.04489e-05	0.00131162	6.55531e-05	0.000192645	0.000161947	0.00137325	0.00271641	0.00122286	0.000113206	0.00432428	0.00235571	0.0016986	0.000202314	0.000212097	9.27415e-05	0.00589932	0.000412567	0.00136862	0.00212295	0.00160162	0.301448	0.194337	1.3255	0.113071	0.766438	0.433102	0.999221
Methylguanosine	0.0100298	0.0119316	0.00543118	0.000214243	0.0151122	0.005798	0.0150739	0.00154245	0.0122025	0.000977063	0.00111837	0.000764077	0.034329	0.00678708	0.00213601	0.0130803	0.00690169	0.00938165	0.00376549	0.0140831	0.735659	1.83288	0.267377	0.445292	0.225984	0.999221	0.751527
Methylthioadenosine	0.260489	0.0687564	0.040183	0.0351219	0.225784	0.0548322	0.129841	0.0261642	0.210738	0.0661318	0.0463113	0.023422	0.24472	0.0383762	0.0326361	0.0507148	0.101138	0.109155	0.0866508	0.0916118	0.926549	1.16719	0.945847	0.839019	0.942851	0.999221	0.999221
N-Acetyl-D-glucosamine	0.0787469	0.0898468	0.751961	0.244558	0.0492883	0.148325	0.0976496	0.201828	0.120254	0.138949	0.0384571	0.171378	0.126532	0.194973	0.0376077	0.194893	0.291278	0.124273	0.11726	0.138501	2.34386	2.48404	0.846632	0.320363	0.666027	0.968805	0.999221
N-Acetylputresceine	0.520516	0.980602	0.243061	0.501685	0.421563	0.698651	0.138354	0.109096	1.24125	1.41911	1.25525	0.939701	0.61058	1.12588	0.278344	0.427072	0.561466	0.341916	1.21383	0.61047	1.64212	0.462559	1.98835	0.0118704	0.0283261	0.120368	0.176114
NAD+	0.0188519	0.0108993	0.00910394	0.0167239	0.0247919	0.0110034	0.0154038	0.0121256	0.00668098	0.007833	0.00199314	0.00466667	0.0169116	0.0176314	0.0102603	0.00804115	0.0138947	0.0158312	0.00529345	0.0132111	0.877681	2.6249	0.400682	0.0175131	0.0266882	0.136602	0.170664
Nicotinamide	0.000724731	0.0420359	0.004019	0.0129479	0.00392771	0.0235959	0.0214659	0.00268875	0.0476004	0.000488644	0.00272616	0.00665763	0.00226604	0.0258409	0.0109517	0.0157828	0.0149319	0.0129196	0.0143682	0.0137104	1.15576	1.03923	1.04798	0.970419	0.958701	0.999221	0.999221
Nicotinic acid	12.1719	17.3547	3.74462	6.75534	20.3042	15.7956	14.2969	2.71442	17.2246	16.7813	4.15981	3.26229	19.4757	13.6254	4.08754	7.55113	10.0067	13.2778	10.357	11.1849	0.753639	0.966172	0.925979	0.945087	0.877017	0.999221	0.999221
Octenoylcarnitine	0.00751007	0.00382024	0.00516362	0.00790314	0.0105554	0.0158149	0.00862286	0.00432973	0.00167829	0.00514175	0.00125537	0.000839012	0.00537385	0.00594303	0.00641399	0.0101147	0.00609927	0.00983072	0.00222861	0.0069614	0.62043	2.73681	0.320138	0.031288	0.0174946	0.18387	0.136602
Ornithine	0.126406	0.061707	0.0648744	0.088886	0.0825766	0.0509925	0.0774167	0.013117	0.161147	0.218474	0.0962917	0.0828237	0.160042	0.0256921	0.0529098	0.0477504	0.0854684	0.0560257	0.139684	0.0715987	1.52552	0.611869	1.95093	0.169365	0.167982	0.572107	0.572107
Panthenine	0.0213563	0.133089	0.0141817	0.00426867	0.0160173	0.103148	0.0545384	0.00231193	0.033591	0.0728199	0.0295942	0.00254552	0.0138569	0.01178	0.00731052	0.0129302	0.043224	0.0440038	0.0346376	0.0114694	0.982279	1.24789	3.02	0.806008	0.162358	0.999221	0.566274
Pantothenic acid	0.832768	1.3504	0.305767	0.92677	1.20249	1.33036	1.14446	0.368283	1.34599	1.26336	0.148496	0.412737	2.17413	1.20543	0.238154	1.46848	0.853927	1.0114	0.792647	1.27155	0.844303	1.07731	0.623372	0.873778	0.376092	0.999221	0.999221
Phenylalanine	97.9591	107.707	41.408	26.813	181.554	102.706	100.006	9.06576	177.43	64.4654	31.4211	13.3464	169.525	59.5937	29.2349	28.5872	68.4717	98.3328	71.6656	71.7351	0.696326	0.955432	0.999032	0.941809	0.998931	0.999221	0.999221
Phenylalanyl-asparagine	1.78081e-05	0.166856	0.0932691	1.54983e-05	0.224063	2.78686e-05	0.228711	0.0120848	0.124178	3.14199e-05	0.0756057	1.66412e-05	0.000133771	0.0520703	0.0119853	1.09241e-05	0.0650396	0.116222	0.049958	0.0160501	0.559617	1.30189	3.11263	0.775883	0.342264	0.999221	0.998851
Phosphonothreonine	0.155051	0.0613657	0.0120656	0.00751502	0.27407	0.0471285	0.124799	0.00320438	0.170935	0.0347856	0.032703	0.00234302	0.165279	0.0162124	0.0259309	0.0162773	0.0589992	0.112301	0.0601917	0.0559248	0.525369	0.980188	1.0763	0.98207	0.937814	0.999221	0.999221
Phosphopanthenine	0.251546	0.340224	0.129167	0.228035	0.309654	0.353105	0.452529	0.0753001	0.402076	0.000191652	0.00477057	0.0750435	0.000103355	0.267682	0.000581106	0.304275	0.237243	0.297647	0.12052	0.14316	0.797061	1.96849	0.841857	0.307993	0.863658	0.950569	0.999221
Phosphoserine	0.0962647	0.0721764	0.0285771	0.0734816	0.0697131	0.0811825	0.0778449	0.0282908	0.13791	0.0880703	0.0310377	0.0313927	0.110484	0.0872331	0.037824	0.0541356	0.0676249	0.0642578	0.0721026	0.0724193	1.0524	0.937899	0.995627	0.883703	0.99204	0.999221	0.999221
Proline	12.7891	35.6036	5.27219	6.04152	24.2836	31.9348	18.4047	2.09456	23.3013	29.8552	5.41899	2.53912	20.2175	24.2503	3.8438	7.62686	14.9266	19.1794	15.2786	13.9846	0.778261	0.97696	1.09253	0.972369	0.881016	0.999221	0.999221
Propionylcarnitine	0.0157886	0.0119437	0.00505138	0.0149955	0.0225385	0.0211263	0.0161011	0.0161189	0.00687041	0.00529086	0.00427351	0.0103805	0.0241567	0.018832	0.010046	0.0111501	0.0119448	0.0189712	0.00670381	0.0160462	0.629629	1.78179	0.417781	0.108834	0.0406745	0.424454	0.207902
Pseudouridine	0.0785211	0.0272431	0.00537812	0.00283568	0.0151086	0.0260523	0.0306509	0.00209125	0.0730197	0.0132452	0.00824898	0.00161217	0.0555507	0.00160496	0.00395266	0.00802741	0.0284945	0.0184758	0.0240315	0.0172839	1.54227	1.18571	1.3904	0.859136	0.757758	0.999221	0.999221
Pyridoxal-5-phosphate	0.00877918	0.00415853	0.00867464	0.0132698	0.0130358	0.00818197	0.00678248	0.00821576	0.0102361	0.00798425	0.0059999	0.00574904	0.0085995	0.00844804	0.00977911	0.00709589	0.00872055	0.009054	0.00749233	0.00848064	0.963171	1.16393	0.883463	0.585519	0.433679	0.999221	0.999221
Pyroglutamic acid	1.84705	1.33848	0.324559	0.845445	2.49946	1.16208	1.50608	0.171395	2.45738	1.18725	0.586089	0.270078	2.05289	1.1287	0.598224	1.61852	1.08888	1.33475	1.1252	1.34958	0.815794	0.967725	0.83374	0.952368	0.7103	0.999221	0.999221
Ribose/xylulose phosphate	0.0882586	0.0853498	0.126493	0.0275585	0.131303	0.142213	0.102711	0.0381462	0.194684	0.10449	0.0515727	0.0207527	0.163441	0.0495757	0.0652056	0.0288927	0.0819149	0.103593	0.092875	0.0767786	0.790737	0.881991	1.20965	0.80822	0.750661	0.999221	0.999221
Serinyl-methionine	0.0376833	0.0191377	3.19659e-05	2.83653e-05	5.46425e-05	0.0366732	0.0228821	0.0043777	0.00010083	6.86703e-05	0.013391	1.7688e-05	0.0512874	0.000166421	0.012961	8.88312e-06	0.0142203	0.0159969	0.00339455	0.0161059	0.888942	4.18917	0.210764	0.30346	0.35069	0.950251	0.999221
Serinyl-proline	0.112634	0.466303	0.0966664	0.0491934	0.177307	0.493879	0.258862	0.0380695	0.218142	0.417225	0.0839972	0.0293281	0.177862	0.330149	0.0594276	0.102046	0.181199	0.242029	0.187173	0.167371	0.748666	0.968084	1.11831	0.964594	0.856455	0.999221	0.999221
S-lactoylglutathione	0.00230318	0.0083017	5.48402e-05	0.000525503	0.00543909	0.000617968	0.0080893	1.85625e-05	0.0875012	0.00101677	0.00053727	0.000390955	0.00757847	0.0010655	0.000154749	0.000113159	0.0027963	0.00354123	0.0223616	0.00222797	0.789642	0.12505	10.0367	0.403958	0.391097	0.999221	0.999221
Spermidine	13.0836	11.9677	6.33422	7.00228	5.1162	5.82185	6.96483	2.85311	16.2178	18.6434	7.7034	8.78933	16.7394	8.76694	10.9135	6.54078	9.59694	5.189	12.8385	10.7402	1.84948	0.747514	1.19537	0.350445	0.568745	0.999221	0.999221
Spermine dialdehyde	0.00239718	0.0027037	0.000985793	0.00221778	0.000776457	0.000132084	0.000284841	0.0032289	0.000664235	0.000176913	5.14847e-05	0.00199984	0.00613583	0.0020939	0.00194234	0.00230403	0.00207611	0.00110557	0.000723118	0.00311903	1.87786	2.87106	0.231841	0.0596212	0.0727268	0.260995	0.304132
Sphingosine	0.00906976	0.0035088	0.000817971	0.00126227	0.00640936	0.00203817	0.00751833	0.00123859	0.00898961	0.00875534	0.00239952	0.00608613	0.00494781	0.0029743	0.00107618	0.00221475	0.0036647	0.00430111	0.00655765	0.00280326	0.852036	0.558844	2.3393	0.280369	0.0739562	0.904349	0.305069
Sucrose/Maltose	1.47864	1.30047	0.435973	0.99807	1.49615	1.26779	1.52207	0.2193	1.9669	0.99555	0.605971	0.411671	1.60731	0.844697	0.657319	0.709194	1.05329	1.12633	0.995023	0.954629	0.935153	1.05856	1.04231	0.892826	0.924833	0.999221	0.999221
Thiamine	0.0415878	0.0194916	0.0106639	0.0442525	0.0557772	0.0393125	0.0537677	0.0153437	0.035854	0.04199	0.0165281	0.0219511	0.033714	0.0511361	0.0100604	0.0593433	0.028999	0.0410503	0.0290808	0.0385634	0.706426	0.997186	0.754103	0.993834	0.473613	0.999221	0.999221
Thimidine	0.0443927	0.0546275	0.0105744	0.0596502	0.187442	0.111198	0.0810894	0.0523994	0.00447075	0.00832424	0.004625	0.00468672	0.112947	0.0454523	0.0474113	0.0558712	0.0423112	0.108032	0.00552668	0.0654204	0.391654	7.65581	0.0844794	0.0160322	0.00966358	0.134859	0.118448
Threonine	3.89342	6.0951	1.27757	0.540606	5.83025	4.21508	2.66025	0.237608	5.82857	3.16164	0.748606	0.182607	5.4827	2.48293	0.892677	0.688249	2.95167	3.2358	2.48036	2.38664	0.912193	1.19002	1.03927	0.803323	0.957817	0.999221	0.999221
Thymine	0.00381807	0.0172099	0.00305009	0.00687105	0.00860108	0.0151732	0.00819147	0.00845343	0.0179203	0.0191669	0.0195371	0.0199675	0.00467711	0.0138624	0.0149468	0.0109643	0.00773728	0.0101048	0.0191479	0.0111127	0.765703	0.404079	1.72307	0.0133865	0.0140495	0.124776	0.124776
TMP	0.02242	0.0335714	0.00261257	0.00576517	2.10149e-05	0.0206479	0.0112548	0.00475861	0.0520832	0.0180249	0.0142474	0.00457416	0.0131152	0.00222399	7.93302e-06	0.006134	0.0160923	0.00917059	0.0222324	0.00537029	1.75477	0.723821	4.1399	0.644446	0.167382	0.999221	0.572107
Tryptophan	24.0421	17.2542	10.9551	5.30339	39.4025	25.1923	22.1263	13.4956	4.5263	7.26932	6.46593	5.77462	41.3996	13.0352	21.977	17.9634	14.3887	25.0542	6.00904	23.5938	0.574304	2.39451	0.254688	0.0858009	0.0303885	0.34082	0.183615
Tyrosine	33.0069	41.1094	11.6004	7.61542	63.601	37.2912	34.3853	2.4088	60.6064	24.8356	9.435	2.83242	63.4428	18.7238	9.43375	9.48955	23.333	34.4216	24.4274	25.2725	0.67786	0.955199	0.96656	0.945161	0.964583	0.999221	0.999221
UDP-GlcNAC	0.150445	0.0641386	0.0305117	0.0227685	0.0473265	0.0548727	0.0804853	0.00710392	0.238463	0.029234	0.0359993	0.00770803	0.122548	0.00526661	0.0168354	0.0160282	0.0669659	0.0474471	0.0778511	0.0401696	1.41138	0.860179	1.93806	0.864899	0.556486	0.999221	0.999221
UMP	0.00146976	0.000176908	0.000492421	0.00118661	0.00272116	0.0022299	0.00144823	0.00412664	0.00513996	0.00624217	0.00565469	0.00332273	0.000965488	0.00133558	0.00543158	0.00198617	0.000831425	0.00263148	0.00508989	0.0024297	0.315953	0.163349	2.09486	0.000884563	0.0687461	0.040016	0.294921
Uric acid	2.54733	1.81171	1.21326	2.21251	1.95346	2.06118	1.82335	1.19877	1.81988	1.52896	1.02624	0.920656	2.48698	1.68028	1.048	1.74286	1.9462	1.75919	1.32393	1.73953	1.1063	1.47002	0.761087	0.131686	0.295642	0.466888	0.939485
Uridine triphosphate	0.208	0.0376245	0.0346046	0.0462868	0.0466282	0.032453	0.103721	0.0195802	0.28114	0.0272536	0.0425468	0.0196335	0.145851	0.00340818	0.0209936	0.0440693	0.081629	0.0505956	0.0926436	0.0535804	1.61336	0.881108	1.72906	0.889277	0.600105	0.999221	0.999221
Valine	35.6443	33.5895	9.44506	5.55861	68.0546	32.3821	26.3919	1.30939	62.666	20.6922	8.12274	1.91812	55.1681	14.6734	7.49963	5.39331	21.0593	32.0345	23.3498	20.6836	0.657396	0.901908	1.1289	0.889362	0.886941	0.999221	0.999221
Valylproline	0.0815537	0.682785	0.0311399	0.0485821	0.0265944	0.5716	0.165941	0.0185488	0.0443498	0.432328	0.0301566	0.0202145	0.0467963	0.378304	0.0204031	0.0909048	0.211015	0.195671	0.131762	0.134102	1.07842	1.60148	0.982552	0.686192	0.986224	0.999221	0.999221
Xanthine	1.77993	2.4393	0.709269	1.7182	1.33709	2.76262	1.9401	0.549806	1.38995	2.34518	0.685863	0.608582	1.58802	2.20248	0.620326	1.73543	1.66168	1.6474	1.25739	1.53656	1.00866	1.32152	0.818315	0.481052	0.612212	0.999221	0.999221
Xanthosine	0.00491432	0.00565591	0.00422878	0.00166248	0.0126438	0.00868226	0.00421365	0.00123261	0.0142152	0.00353937	0.00134128	0.00174886	0.0104313	0.00359552	0.00131532	0.00751023	0.00411537	0.00669308	0.00521118	0.00571308	0.61487	0.789719	0.912149	0.740645	0.895218	0.999221	0.999221
Xanthosine-5-phosphate	0.00380876	0.0254763	7.01557e-06	1.65492e-05	0.000559127	0.00149763	0.00017721	4.5054e-05	0.00242304	0.000255971	2.74873e-05	0.000283769	0.000636783	3.01519e-05	5.10408e-06	2.32797e-05	0.00732714	0.000569756	0.000747568	0.00017383	12.8601	9.80131	4.30058	0.325193	0.362513	0.968805	0.999221
